# Targeted DNA ADP-ribosylation triggers templated repair in bacteria and base mutagenesis in eukaryotes

**DOI:** 10.1101/2024.11.17.623984

**Authors:** Constantinos Patinios, Darshana Gupta, Harris V. Bassett, Scott P. Collins, Charlotte Kamm, Anuja Kibe, Yanyan Wang, Chengsong Zhao, Katie Vollen, Christophe Toussaint, Kathryn M. Polkoff, Thuan Nguyen, Irene Calvin, Angela Migur, Ibrahim S. Al’Abri, Tatjana Achmedov, Alessandro Del Re, Antoine-Emmanuel Saliba, Nathan Crook, Anna N. Stepanova, Jose M. Alonso, Chase L. Beisel

## Abstract

Base editors create precise genomic edits by directing nucleobase deamination or removal without inducing double-stranded DNA breaks. However, a vast chemical space of other DNA modifications remains to be explored for genome editing. Here, we harness the bacterial anti-phage toxin DarT2 to append ADP-ribosyl moieties to DNA, unlocking distinct editing outcomes in bacteria versus eukaryotes. Fusing an attenuated DarT2 to a Cas9 nickase, we program site-specific ADP-ribosylation of thymines within a target DNA sequence. In tested bacteria, targeting drives efficient homologous recombination in tested bacteria, offering flexible and scar-free genome editing without base replacement nor counterselection. In tested eukaryotes including yeast, plants and human cells, targeting drives substitution of the modified thymine to adenine or a mixture of adenine and cytosine with limited insertions or deletions, offering edits inaccessible to current base editors. Altogether, our approach, called append editing, leverages the addition of a chemical moiety to DNA to expand current modalities for precision gene editing.
