## Supplementary Table S2 for "Targeted DNA ADP-ribosylation triggers templated repair in bacteria and base mutagenesis in eukaryotes"

### Sheet: Strains
List of strains
Starting strains
Name	Public ID	Selective marker	Description	Source	Comment
Bacteria
Escherichia coli TOP10	-	StrR	Escherichia coli TOP10, mcrA∆(mrr-hsdRMS-mcrBC) Φ80lacZ ∆M15 ∆lacX74 deoR recA1araD139∆(ara-leu)7697 galU galK rpsL endA1 nupG	Invitrogen	Used for cloning
Escherichia coli K-12 MG1655	-	-	F- lambda- ilvG- rfb-50 rph-1
Salmonella enterica serovar typhimurium LT2	-	-
HBs30	CBS-4802	-	Escherichia coli, ybjM::KanR*::grxA ∆araBAD ∆araF LacZ*	Began as CB330. Base editor to generate lacZ*. Recombineering with Cas9 selection to insert kanR*.	Used for KanR* assay		Unedited:	https://benchling.com/cpatinios/f/lib_Q0vN8GJT-escherichia-coli/seq_EGWTecNU-cbs-4802-hbs30-kanr-strain/edit	Reverted:	https://benchling.com/cpatinios/f/lib_Q0vN8GJT-escherichia-coli/seq_JRyPqd2E-cbs-4802-hbs30-kanr-strain-repaired/edit
Yeast
Saccharomyces cerevisiae BY4741		HIS, LEU, URA	MATa his3Δ1 leu2Δ0 met15Δ0 ura3Δ0
Mammalian cells
HEK-293T	CRL-3216	-	Cell line derived from Human Embryonic Kidney Epithelial Cells	ATCC
Strains used in figures
Internal ID	Public ID		Description of strain	Description of construction
Fig. 1g - Establishing nicking
HBs30	CBS-4802	-	Escherichia coli, ybjM::KanR*::grxA ∆araBAD ∆araF LacZ*	Began as CB330. Base editor to generate lacZ*. Recombineering with Cas9 selection to insert kanR*.
Fig. 1h & S3 - Non-selective editing
HBs30	CBS-4802	-	Escherichia coli, ybjM::KanR*::grxA ∆araBAD ∆araF LacZ*	Began as CB330. Base editor to generate lacZ*. Recombineering with Cas9 selection to insert kanR*.
Fig. 1i - WGS off-target
HBs30	CBS-4802	-	Escherichia coli, ybjM::KanR*::grxA ∆araBAD ∆araF LacZ*	Began as CB330. Base editor to generate lacZ*. Recombineering with Cas9 selection to insert kanR*.
Fig. 2b - Attenuating, kanR
HBs30	CBS-4802	-	Escherichia coli, ybjM::KanR*::grxA ∆araBAD ∆araF LacZ*	Began as CB330. Base editor to generate lacZ*. Recombineering with Cas9 selection to insert kanR*.
Fig. 2d & S5 - Attenuating, growth curves.
HBs172	CBS-5301	-	∆recA deletion in Escherichia coli, ybjM::KanR*::grxA ∆araBAD ∆araF LacZ*	Recombineering of CBS-4802
Fig. 2e - Mechanism
HBs30	CBS-4802	-	Escherichia coli, ybjM::KanR*::grxA ∆araBAD ∆araF LacZ*	Began as CB330. Base editor to generate lacZ*. Recombineering with Cas9 selection to insert kanR*.
HBs170	CBS-5301	-	∆recA deletion in Escherichia coli, ybjM::KanR*::grxA ∆araBAD ∆araF LacZ*	Recombineering of CBS-4802
HBs171	CBS-5302	-	∆recB deletion in Escherichia coli, ybjM::KanR*::grxA ∆araBAD ∆araF LacZ*	Recombineering of CBS-4802
HBs172	CBS-5304	-	∆recF deletion in Escherichia coli, ybjM::KanR*::grxA ∆araBAD ∆araF LacZ*	Recombineering of CBS-4802
CBS-5542	CBS-5542	-	∆xthA deletion in Escherichia coli, ybjM::KanR*::grxA ∆araBAD ∆araF LacZ*	Recombineering of CBS-4802
CBS-5543	CBS-5543	-	∆recT deletion in Escherichia coli, ybjM::KanR*::grxA ∆araBAD ∆araF LacZ*	Recombineering of CBS-4802
CBS-5544	CBS-5544	-	∆recJ deletion in Escherichia coli, ybjM::KanR*::grxA ∆araBAD ∆araF LacZ*	Recombineering of CBS-4802
CBS-5545	CBS-5545	-	∆recO deletion in Escherichia coli, ybjM::KanR*::grxA ∆araBAD ∆araF LacZ*	Recombineering of CBS-4802
CBS-6193	CBS-6193	-	∆mutS deletion in Escherichia coli, ybjM::KanR*::grxA ∆araBAD ∆araF LacZ*	Recombineering of CBS-4802
CBS-6194	CBS-6194	-	∆uvrA deletion in Escherichia coli, ybjM::KanR*::grxA ∆araBAD ∆araF LacZ*	Recombineering of CBS-4802
Fig S8a - Other E. coli genes
HBs30	CBS-4802	-	Escherichia coli, ybjM::KanR*::grxA ∆araBAD ∆araF LacZ*	Began as CB330. Base editor to generate lacZ*. Recombineering with Cas9 selection to insert kanR*.
Internal ID	Public ID		Description of strain	Description of construction
Fig. 1g - Establishing nicking
HBs30	CBS-4802	-	Escherichia coli, ybjM::KanR*::grxA ∆araBAD ∆araF LacZ*	Began as CB330. Base editor to generate lacZ*. Recombineering with Cas9 selection to insert kanR*.
Fig. 1h - Non-selective editing
HBs30	CBS-4802	-	Escherichia coli, ybjM::KanR*::grxA ∆araBAD ∆araF LacZ*	Began as CB330. Base editor to generate lacZ*. Recombineering with Cas9 selection to insert kanR*.
Fig. 1i - WGS off-target
HBs30	CBS-4802	-	Escherichia coli, ybjM::KanR*::grxA ∆araBAD ∆araF LacZ*	Began as CB330. Base editor to generate lacZ*. Recombineering with Cas9 selection to insert kanR*.
Fig. 2b - Attenuating, kanR
HBs30	CBS-4802	-	Escherichia coli, ybjM::KanR*::grxA ∆araBAD ∆araF LacZ*	Began as CB330. Base editor to generate lacZ*. Recombineering with Cas9 selection to insert kanR*.
Fig. 2d - Attenuating, growth curves.
HBs172	CBS-5301	-	∆recA deletion in Escherichia coli, ybjM::KanR*::grxA ∆araBAD ∆araF LacZ*	Recombineering of CBS-4802
Fig. 2e - Mechanism
HBs30	CBS-4802	-	Escherichia coli, ybjM::KanR*::grxA ∆araBAD ∆araF LacZ*	Began as CB330. Base editor to generate lacZ*. Recombineering with Cas9 selection to insert kanR*.
HBs170	CBS-5301	-	∆recA deletion in Escherichia coli, ybjM::KanR*::grxA ∆araBAD ∆araF LacZ*	Recombineering of CBS-4802
HBs171	CBS-5302	-	∆recB deletion in Escherichia coli, ybjM::KanR*::grxA ∆araBAD ∆araF LacZ*	Recombineering of CBS-4802
HBs172	CBS-5304	-	∆recF deletion in Escherichia coli, ybjM::KanR*::grxA ∆araBAD ∆araF LacZ*	Recombineering of CBS-4802
CBS-5542	CBS-5542	-	∆xthA deletion in Escherichia coli, ybjM::KanR*::grxA ∆araBAD ∆araF LacZ*	Recombineering of CBS-4802
CBS-5543	CBS-5543	-	∆recT deletion in Escherichia coli, ybjM::KanR*::grxA ∆araBAD ∆araF LacZ*	Recombineering of CBS-4802
CBS-5544	CBS-5544	-	∆recJ deletion in Escherichia coli, ybjM::KanR*::grxA ∆araBAD ∆araF LacZ*	Recombineering of CBS-4802
CBS-5545	CBS-5545	-	∆recO deletion in Escherichia coli, ybjM::KanR*::grxA ∆araBAD ∆araF LacZ*	Recombineering of CBS-4802
CBS-6193	CBS-6193	-	∆mutS deletion in Escherichia coli, ybjM::KanR*::grxA ∆araBAD ∆araF LacZ*	Recombineering of CBS-4802
CBS-6194	CBS-6194	-	∆uvrA deletion in Escherichia coli, ybjM::KanR*::grxA ∆araBAD ∆araF LacZ*	Recombineering of CBS-4802
other E. coli genes
HBs30	CBS-4802	-	Escherichia coli, ybjM::KanR*::grxA ∆araBAD ∆araF LacZ*	Began as CB330. Base editor to generate lacZ*. Recombineering with Cas9 selection to insert kanR*.

### Sheet: Plasmids
List of plasmids
Starting plasmids
Name	Public ID	Internal ID	Benchling link	Source	Comments
zCas9i cloning kit	Addgene kit #1000000171	-	Addgene: zCas9i cloning kit: MoClo-compatible CRISPR/Cas9 cloning kit with intronized Cas9	Addgene	zCas9i cloning kit
pX330-U6-Chimeric_BB-CBh-hSpCas9	Addgene Plasmid #42230	-	Addgene: pX330-U6-Chimeric_BB-CBh-hSpCas9	Addgene	SpCas9 and sgRNA cloning site
pDC63 (pX330- gfpdropout)	pCBS-1404	pDC63	pDC63 pX330-U6-hSpCas9-gfpdd · Benchling	This work	SpCas9 and gfp dropout sgRNA cloning site
pDG085	pCBS-4559	pDG085	pDG085 (DarT G49D- SpnCas9-GFP dropout) · Benchling	This work	DarT2(G49D)-SpnCas9 and gfp dropout sgRNA cloning site
pSpCas9(BB)-2A-GFP (PX458)	Addgene Plasmid #42230	-	Addgene: pSpCas9(BB)-2A-GFP (PX458)	Addgene	SpCas9-T2A-GFP and sgRNA cloning site
pDG053 (pX458- gfp dropout)	pCBS-4215	pDG053	pDG053 (pX458-GFP dropout) · Benchling	This work	SpCas9-T2A-GFP and gfp dropout sgRNA cloning site
pDG202	pCBS-5674	pDG202	pDG202 (pDG085 with T2A GFP) · Benchling	This work	DarT2(G49D)-SpnCas9-T2A-GFP and gfp dropout sgRNA cloning site
Plasmids used in figures
Name	Public ID	Internal ID	Benchling link	Source	Comments
Fig 1C (for eg.)
As it appears on the respective figure				This work/ Ref XX.
Fig1G
pHB31	pCBS-4803	pHB31	https://benchling.com/cpatinios/f/lib_xxTkngT5-establishing-nicking/seq_hQLXEQ5S-phb31/edit	This work	sgRNA_Targeting_HBs30, HRT_fix_KanR
pHB32	pCBS-4804	pHB32	https://benchling.com/cpatinios/f/lib_xxTkngT5-establishing-nicking/seq_jmqRqmpb-phb32/edit	This work	sgRNA_NonTargeting, HRT_fix_KanR
pHB12	pCBS-4498	pHB12	https://benchling.com/cpatinios/f/lib_xxTkngT5-establishing-nicking/seq_1mFk4IDP-phb12/edit	This work	ScCas9
pHB9	pCBS-3129	pHB9	https://benchling.com/cpatinios/f/lib_xxTkngT5-establishing-nicking/seq_n4zh0NiC-phb9/edit	This work	ScdCas9
pHB11	pCBS-3130	pHB11	https://benchling.com/cpatinios/f/lib_xxTkngT5-establishing-nicking/seq_2dK28aOr-phb11/edit	This work	ScnCas9
pHB161	pCBS-6736	pHB161	https://benchling.com/cpatinios/f/lib_xxTkngT5-establishing-nicking/seq_EnsTrnYB-phb161/edit	This work	DarT(G49D)-ScdCas9
pHB166	pCBS-6737	pHB166	https://benchling.com/cpatinios/f/lib_xxTkngT5-establishing-nicking/seq_8AE7tAur-phb166/edit	This work	dDarT(G49D, E170A)-ScdCas9
pHB167	pCBS-6738	pHB167	https://benchling.com/cpatinios/f/lib_xxTkngT5-establishing-nicking/seq_EfDgfbGZ-phb167/edit	This work	DarT(G49D)-ScnCas9
pHB168	pCBS-6739	pHB168	https://benchling.com/cpatinios/f/lib_xxTkngT5-establishing-nicking/seq_4XSJBUkU-phb168/edit	This work	dDarT(G49D, E170A)-ScnCas9
Fig1H
pHB31	pCBS-4803	pHB31	https://benchling.com/cpatinios/f/lib_xxTkngT5-establishing-nicking/seq_hQLXEQ5S-phb31/edit	This work	sgRNA_Targeting_HBs30, HRT_fix_KanR
pHB32	pCBS-4804	pHB32	https://benchling.com/cpatinios/f/lib_xxTkngT5-establishing-nicking/seq_jmqRqmpb-phb32/edit	This work	sgRNA_NonTargeting, HRT_fix_KanR
pHB167	pCBS-6738	pHB167	https://benchling.com/cpatinios/f/lib_xxTkngT5-establishing-nicking/seq_EfDgfbGZ-phb167/edit	This work	DarT(G49D)-ScnCas9
pHB168	pCBS-6739	pHB168	https://benchling.com/cpatinios/f/lib_xxTkngT5-establishing-nicking/seq_4XSJBUkU-phb168/edit	This work	dDarT(G49D, E170A)-ScnCas9
Fig1I
pHB200	pCBS-6746	pHB200	https://benchling.com/cpatinios/f/lib_6SISDy6T-wgs-off-target/seq_KnjWcpCM-phb200/edit	This work	sgRNA_NonTargeting, no_HRT
pHB11	pCBS-3130	pHB11	https://benchling.com/cpatinios/f/lib_xxTkngT5-establishing-nicking/seq_2dK28aOr-phb11/edit	This work	ScnCas9
pHB167	pCBS-6738	pHB167	https://benchling.com/cpatinios/f/lib_xxTkngT5-establishing-nicking/seq_EfDgfbGZ-phb167/edit	This work	DarT(G49D)-ScnCas9
pHB190	pCBS-6740	pHB190	https://benchling.com/cpatinios/f/lib_xxTkngT5-establishing-nicking/seq_n4zh0NiC-phb9/edit	This work	APOBEC-ScnCas9-UGI
Fig2B
pHB31	pCBS-4803	pHB31	https://benchling.com/cpatinios/f/lib_xxTkngT5-establishing-nicking/seq_hQLXEQ5S-phb31/edit	This work	sgRNA_Targeting_HBs30, HRT_fix_KanR
pHB32	pCBS-4804	pHB32	https://benchling.com/cpatinios/f/lib_xxTkngT5-establishing-nicking/seq_jmqRqmpb-phb32/edit	This work	sgRNA_NonTargeting, HRT_fix_KanR
pHB167	pCBS-6738	pHB167	https://benchling.com/cpatinios/f/lib_xxTkngT5-establishing-nicking/seq_EfDgfbGZ-phb167/edit	This work	DarT(G49D)-ScnCas9
pHB195	pCBS-6741	pHB195	https://benchling.com/cpatinios/f/lib_Jk8BiIky-attenuating/seq_njc0rXPK-phb195/edit	This work	DarT(G49D, R57A)-ScnCas9
pHB182	pCBS-6742	pHB182	https://benchling.com/cpatinios/f/lib_Jk8BiIky-attenuating/seq_Y3lCm9C1-phb182/edit	This work	DarT(G49D, M84L)-ScnCas9
pHB180	pCBS-6743	pHB180	https://benchling.com/cpatinios/f/lib_Jk8BiIky-attenuating/seq_L3krv3NR-phb180/edit	This work	DarT(G49D, M86L)-ScnCas9
pHB181	pCBS-6744	pHB181	https://benchling.com/cpatinios/f/lib_Jk8BiIky-attenuating/seq_6sK0ezSt-phb181/edit	This work	DarT(G49D, R92A)-ScnCas9
pHB196	pCBS-6745	pHB196	https://benchling.com/cpatinios/f/lib_Jk8BiIky-attenuating/seq_gbDd3KfW-phb196/edit	This work	DarT(G49D, R166A)-ScnCas9
pHB21	pCBS-4781	pHB21	https://benchling.com/cpatinios/f/lib_Jk8BiIky-attenuating/seq_T1FyfHg7-phb21/edit	This work	DarT(G49D,R193A)-ScnCas9
pHB28	pCBS-4800	pHB28	https://benchling.com/cpatinios/f/lib_Jk8BiIky-attenuating/seq_uk4MKuP8-phb28/edit	This work	DarT(G49D, M86L, R92A, R193A)-ScnCas9
pHB168	pCBS-6739	pHB168	https://benchling.com/cpatinios/f/lib_xxTkngT5-establishing-nicking/seq_4XSJBUkU-phb168/edit	This work	dDarT(G49D, E170A)-ScnCas9
Fig2D
pHB31	pCBS-4803	pHB31	https://benchling.com/cpatinios/f/lib_xxTkngT5-establishing-nicking/seq_hQLXEQ5S-phb31/edit	This work	sgRNA_Targeting_HBs30, HRT_fix_KanR
pHB32	pCBS-4804	pHB32	https://benchling.com/cpatinios/f/lib_xxTkngT5-establishing-nicking/seq_jmqRqmpb-phb32/edit	This work	sgRNA_NonTargeting, HRT_fix_KanR
pHB167	pCBS-6738	pHB167	https://benchling.com/cpatinios/f/lib_xxTkngT5-establishing-nicking/seq_EfDgfbGZ-phb167/edit	This work	DarT(G49D)-ScnCas9
pHB195	pCBS-6741	pHB195	https://benchling.com/cpatinios/f/lib_Jk8BiIky-attenuating/seq_njc0rXPK-phb195/edit	This work	DarT(G49D, R57A)-ScnCas9
pHB182	pCBS-6742	pHB182	https://benchling.com/cpatinios/f/lib_Jk8BiIky-attenuating/seq_Y3lCm9C1-phb182/edit	This work	DarT(G49D, M84L)-ScnCas9
pHB180	pCBS-6743	pHB180	https://benchling.com/cpatinios/f/lib_Jk8BiIky-attenuating/seq_L3krv3NR-phb180/edit	This work	DarT(G49D, M86L)-ScnCas9
pHB181	pCBS-6744	pHB181	https://benchling.com/cpatinios/f/lib_Jk8BiIky-attenuating/seq_6sK0ezSt-phb181/edit	This work	DarT(G49D, R92A)-ScnCas9
pHB196	pCBS-6745	pHB196	https://benchling.com/cpatinios/f/lib_Jk8BiIky-attenuating/seq_gbDd3KfW-phb196/edit	This work	DarT(G49D, R166A)-ScnCas9
pHB21	pCBS-4781	pHB21	https://benchling.com/cpatinios/f/lib_Jk8BiIky-attenuating/seq_T1FyfHg7-phb21/edit	This work	DarT(G49D,R193A)-ScnCas9
pHB28	pCBS-4800	pHB28	https://benchling.com/cpatinios/f/lib_Jk8BiIky-attenuating/seq_uk4MKuP8-phb28/edit	This work	DarT(G49D, M86L, R92A, R193A)-ScnCas9
pHB168	pCBS-6739	pHB168	https://benchling.com/cpatinios/f/lib_xxTkngT5-establishing-nicking/seq_4XSJBUkU-phb168/edit	This work	dDarT(G49D, E170A)-ScnCas9
Fig2E
pHB31	pCBS-4803	pHB31	https://benchling.com/cpatinios/f/lib_xxTkngT5-establishing-nicking/seq_hQLXEQ5S-phb31/edit	This work	sgRNA_Targeting_HBs30, HRT_fix_KanR
pHB32	pCBS-4804	pHB32	https://benchling.com/cpatinios/f/lib_xxTkngT5-establishing-nicking/seq_jmqRqmpb-phb32/edit	This work	sgRNA_NonTargeting, HRT_fix_KanR
pHB28	pCBS-4800	pHB28	https://benchling.com/cpatinios/f/lib_Jk8BiIky-attenuating/seq_uk4MKuP8-phb28/edit	This work	DarT(G49D, M86L, R92A, R193A)-ScnCas9
HARM truncation
pCP023	pCBS-5524	pCP023	https://benchling.com/s/seq-zRnuyKwtAQ3c3U5Qqk6i?m=slm-L1E2S5GQ5YFgAaIPglWC	This work	ΔKanR T-sgRNA; 0 bp Homology arms upstream and downstream
pCP024	pCBS-5525	pCP024	https://benchling.com/s/seq-IouUW0oqXwq8qvXuMimF?m=slm-1ZzVrQXLdnGB3FWmRD44	This work	ΔKanR T-sgRNA; 8 bp substitution between +5/-2; 25 bp Homology arms upstream and downstream
pCP025	pCBS-5526	pCP025	https://benchling.com/s/seq-SUsJGJTwuvGHOVwdi3gx?m=slm-6JlHgZcoKRFp5WdOIKL8	This work	ΔKanR T-sgRNA; 8 bp substitution between +5/-2; 50 bp Homology arms upstream and downstream
pCP027	pCBS-5533	pCP027	https://benchling.com/s/seq-7yjUFSEvqRiJBP70kzmz?m=slm-uCKe2M79ktGZvv77Gk81	This work	ΔKanR T-sgRNA; 8 bp substitution between +5/-2; 100 bp Homology arms upstream and downstream
pCP026	pCBS-5532	pCP026	https://benchling.com/s/seq-Tn6290QcAwVgVqbfpICp?m=slm-ufMiqHb8h1gKlFKybCel	This work	ΔKanR T-sgRNA; 8 bp substitution between +5/-2; 200 bp Homology arms upstream and downstream
pHB31		pHB31	https://benchling.com/s/seq-HduEAaQxfaonRLDncc49?m=slm-E7AwXZyb7upPRrllFXRP	This work	ΔKanR T-sgRNA; 8 bp substitution between +5/-2; 524 bp Homology arms upstream and 480 bp homology arms downstream
Other E. coli genes
pHB219	pCBS-6747	pHB219	https://benchling.com/s/seq-w4pHbCAXFaWptsXDVngD?m=slm-KElHwwYAk6ONWh4glKDY	This work	aaaD T-sgRNA; 23 bp substitution between +17/-5; 500 bp homology arms
pHB221	pCBS-6748	pHB221	https://benchling.com/s/seq-vWFwZ9a238FsHZt09lg4?m=slm-rj2PZytcQfrXEODH85AB	This work	punR T-sgRNA; 23 bp substitution between +17/-5; 500 bp homology arms
pHB223	pCBS-6749	pHB223	https://benchling.com/s/seq-31jkOq7fjKilYAY1jf9x?m=slm-juhQt55J1U2YOQJXbPvY	This work	ygcQ T-sgRNA; 23 bp substitution between +17/-5; 500 bp homology arms
pHB224	pCBS-6750	pHB224	https://benchling.com/s/seq-ohRR3dvnVdp4zIamlf5F?m=slm-q1ZouBqXA1CrnqCGiyBx	This work	yheO T-sgRNA; 23 bp substitution between +17/-5; 500 bp homology arms
pHB225	pCBS-6751	pHB225	https://benchling.com/s/seq-rwJ1G38tIBdE9Ysyt1dZ?m=slm-PWQa7cw0VPQi3XloTueJ	This work	glnL-glnA T-sgRNA; 23 bp substitution between +17/-5; 500 bp homology arms
Deletions
pCP069	pCBS-5646	pCP069	https://benchling.com/s/seq-hb1mZEIeFqVwdJEfJqt6?m=slm-RxBF5X5Yl4mqcAUUEE7Y	This work	ΔKanR T-sgRNA; 8 bp deletion of +5/-2
pCP104	pCBS-5699	pCP104	https://benchling.com/s/seq-59RtpxwKPLxiF7iIiJsa?m=slm-cSoaKtBXZj71zouTLSmE	This work	ΔKanR T-sgRNA; 18 bp deletion of +15/-2
pCP105	pCBS-5751	pCP105	https://benchling.com/s/seq-fvgvkKM8GRtoQpyhf5VX?m=slm-vYDWObnY4FFzn8jmHMed	This work	ΔKanR T-sgRNA; 18 bp deletion of +5/-12
pCP154	pCBS-5794	pCP154	https://benchling.com/s/seq-phjtFHszv7oc9XPkhWbm?m=slm-8E1rLuD2Hl4MaCkX5C1Q	This work	ΔKanR T-sgRNA; 61 bp deletion of +30/-30
pCP201	pCBS-6614	pCP201	https://benchling.com/s/seq-4B15GjdZ6MImV9uYL9UC?m=slm-PMnt8OAi4NgEtDHmXV6n	This work	ΔKanR T-sgRNA; 91 bp deletion of +45/-45
Substitutions
pCP066	pCBS-5643	pCP066	https://benchling.com/s/seq-0IErxhJ5vU0GpJC4euvY?m=slm-eB6gcU4eXfe5zJoE71Gd	This work	ΔKanR T-sgRNA; Substitution of 18bp between +15/-2
pCP092	pCBS-5676	pCP092	https://benchling.com/s/seq-TRqVlvyZYV18tWz3SLS1?m=slm-fFXHhaLFnVk8VkMfRFyi	This work	ΔKanR T-sgRNA; Substitution of 33bp between +30/-2
pCP093	pCBS-5677	pCP093	https://benchling.com/s/seq-T0NEYAoHv5RHzctcv3bT?m=slm-DHnweWhbwKJ2HmeplqTB	This work	ΔKanR T-sgRNA; Substitution of 47bp between +45/-2
pCP068	pCBS-5645	pCP068	https://benchling.com/s/seq-mx23aJvUjFzIZrvwI5kz?m=slm-gXUznfQQJjKeiqIgML8Y	This work	ΔKanR T-sgRNA; Substitution of 18bp between +5/-12
pCP096	pCBS-5698	pCP096	https://benchling.com/s/seq-KDGRnRtkqzdIMtY8RkgS?m=slm-T86WbP3QceMUhBemPDDI	This work	ΔKanR T-sgRNA; Substitution of 36bp between +5/-30
pCP097	pCBS-5679	pCP097	https://benchling.com/s/seq-O8oAcImz3LF2lAmvNXRN?m=slm-CjOZmcMGdOkaRgrdN7jh	This work	ΔKanR T-sgRNA; Substitution of 51bp between +5/-45
pCP152	pCBS-5793	pCP152	https://benchling.com/s/seq-hfMQJF1r77jbHgVv01tn?m=slm-sesRfdunAWtaTRCES9vy	This work	ΔKanR T-sgRNA; Substitution of 61bp between +30/-30
pCP200	pCBS-6613	pCP200	https://benchling.com/s/seq-nHvvHaJAj8aoAugeIVQz?m=slm-0s7ml058fX7JsFB89iB9	This work	ΔKanR T-sgRNA; Substitution of 91bp between +45/-45
Insertions
pCP155	pCBS-5795	pCP155	https://benchling.com/s/seq-bnEg4JSShOA3lhNUM3Hj?m=slm-20mAQ21wC4PaYnUNwpEq	This work	ΔKanR T-sgRNA; 10 bp integration at +6/+5 site
pCP156	pCBS-5796	pCP156	https://benchling.com/s/seq-QXEIYDoadykHviyYdDTR?m=slm-J6c3i51mfI5sBR3eU8IZ	This work	ΔKanR T-sgRNA; 100 bp integration at +6/+5 site
pCP157	pCBS-6581	pCP157	https://benchling.com/s/seq-3MDWrrUdnBLXD9E2cQ8U?m=slm-u972noPRbOQLVJAGDGON	This work	ΔKanR T-sgRNA; 500 bp integration at +6/+5 site
pCP202	pCBS-6615	pCP202	https://benchling.com/s/seq-OqxLShv8NlKEhUxErQwH?m=slm-awsrg2tGK1bhRnqSipmT	This work	ΔKanR T-sgRNA; 711 bp integration at +6/+5 site
Salmonella
pAM31	pCBS-6758	pAM31	https://benchling.com/s/seq-C0ZvrWRQlfLmWqe6yRdv?m=slm-GRYDNWERX6dOfOyQeozg	This work	FlgG T-sgRNA; Substitution of 5bp between +2/-2
pAM32	pCBS-6759	pAM32	https://benchling.com/s/seq-x8ZzJB699p7znAXciQO7?m=slm-j31Ytd9yehkz999anFxA	This work	FlgG T-sgRNA; Substitution of 5bp between +2/-2 including a 1 nt deletion
Saccharomyces cerevisiae
pCP075	pCBS-5683	pCP075	https://benchling.com/s/seq-ZKq3uUutvexb7ZtJJdlY?m=slm-WQxb5LravBwFoE1nODw5	This work	Fcy1 T-sgRNA; 6 bp substitution between +1/-5; 294 bp homology arms upstream and 232 bp homology arms downstream
pCP076	pCBS-5684	pCP076	https://benchling.com/s/seq-Q5byJf09yy6b8xegCzTF?m=slm-96iZQ6YwRkZJU2rJmfmB	This work	NT-sgRNA; 6 bp substitution between +1/-5; 294 bp homology arms upstream and 232 bp homology arms downstream
pCP079	pCBS-5738	pCP079	https://benchling.com/s/seq-TDW5PWuTNWoLxwuZA3mk?m=slm-ZsYkdDb0vP5N0RrU7G5R	This work	DarT2(DLAA)-nScCas9(D10A)
pCP112	pCBS-5753	pCP112	https://benchling.com/s/seq-qJfuQLQFOSW5GWdr7DYO?m=slm-QPGlYoHeqq3xdVtEwsRp	This work	dDarT2(DLAA)-nScCas9
pCP113	pCBS-5737	pCP113	https://benchling.com/s/seq-IB4yck5WMJD742a9Yshi?m=slm-ZZY977AOMmqPpJMa2afN	This work	NT-sgRNA
pCP123	pCBS-5740	pCP123	https://benchling.com/s/seq-q8bn5o2als5zzdnOip4A?m=slm-ydZzHu3KaZh8zPuy0jyV	This work	Fcy1 T-sgRNA
Fig. 3F and 3G (Nicotiana benthamiana expression constructs)
pDGB3 omega1_ 35S-DarT-nzCas9i-Tnos_ AtU6p-sgRNA SlDFR-AtU6t			pDGB3 omega1_ 35S-DarT-nzCas9i-Tnos_ AtU6p-sgRNA SlDFR-AtU6t · Benchling	This work	DarT2(G49D)-SpnCas9 and NT-sgRNA
pDGB3 omega1_ 35S-DarT-nzCas9i-Tnos_ AtU6p-sgRNA 1494-AtU6t			pDGB3 omega1_ 35S-DarT-nzCas9i-Tnos_ AtU6p-sgRNA 1494-AtU6t · Benchling	This work	DarT2(G49D)-SpnCas9 and 1494-sgRNA
pDGB3 omega1_ 35S-DarT-nzCas9i-Tnos_ AtU6p-sgRNA 3748-AtU6t			pDGB3 omega1_ 35S-DarT-nzCas9i-Tnos_ AtU6p-sgRNA 3748-AtU6t · Benchling	This work	DarT2(G49D)-SpnCas9 and 3748-sgRNA
pDGB3 omega1_ 35S-DarT-nzCas9i-Tnos_ AtU6p-sgRNA 4522-AtU6t			pDGB3 omega1_ 35S-DarT-nzCas9i-Tnos_ AtU6p-sgRNA 4522-AtU6t · Benchling	This work	DarT2(G49D)-SpnCas9 and 4522-sgRNA
pDGB3 omega1_ 35S-dDarT-nzCas9i-Tnos_ AtU6p-sgRNA 4522-AtU6t			pDGB3 omega1_ 35S-dDarT-nzCas9i-Tnos_ AtU6p-sgRNA 4522-AtU6t · Benchling	This work	DarT2(E170A)-SpnCas9 and 4522-sgRNA
pDGB3 omega1_ 35S-DarT-dzCas9i-Tnos_ AtU6p-sgRNA 4522			pDGB3 omega1_ 35S-DarT-dzCas9i-Tnos_ AtU6p-sgRNA 4522-AtU6t · Benchling	This work	DarT2(G49D)-SpdCas9 and 4522-sgRNA
Fig. 4C (Mammalian cells expression constructs)
pDG052	pCBS-6762	pDG052	pDG052 (SpCas9 and TARG1 sgRNA) · Benchling	This work	SpCas9 and TARG1 sgRNA1
pDG236	pCBS-5866	pDG236	pDG236 (SpCas9 and EMX1 sg1) · Benchling	This work	SpCas9 and EMX1 sgRNA1
pDG237	pCBS-5867	pDG237	pDG237 (SpCas9 and NT-sgRNA) · Benchling	This work	SpCas9 and NT-sgRNA
pDG152	pCBS-5374	pDG152	pDG152 (SpnCas9 and EMX1 sg1) · Benchling	This work	SpnCas9 and EMX1 sgRNA1
pDG165	pCBS-5393	pDG165	pDG165 (SpnCas9 and NT-sgRNA) · Benchling	This work	SpnCas9 and NT-sgRNA
pDG146	pCBS-5368	pDG146	pDG146 (DarT2(G49D)-SpnCas9 and EMX1 sg1) · Benchling	This work	DarT2(G49D)-SpnCas9 and EMX1 sgRNA1
pDG163	pCBS-5391	pDG163	pDG163 (DarT2(G49D)-SpnCas9 and NT-sgRNA) · Benchling	This work	DarT2(G49D)-SpnCas9 and NT-sgRNA
pDG178	pCBS-5664	pDG178	pDG178 (DarT2(DLAA)-SpnCas9 and EMX1 sg1) · Benchling	This work	DarT2(DLAA)-SpnCas9 and EMX1 sgRNA1
pDG180	pCBS-5665	pDG180	pDG180 (DarT2(DLAA)-SpnCas9 and NT-sgRNA) · Benchling	This work	DarT2(DLAA)-SpnCas9 and NT-sgRNA
pDG158	pCBS-5380	pDG158	pDG158 (DarT2(E170A)-SpnCas9 and EMX1 sg1) · Benchling	This work	DarT2(E170A)-SpnCas9 and EMX1 sgRNA1
pDG167	pCBS-5395	pDG167	pDG167 (DarT2(E170A)-SpnCas9 and NT-sgRNA) · Benchling	This work	DarT2(E170A)-SpnCas9 and NT-sgRNA
Fig 4D
pDG214	pCBS-6763	pDG214	pDG214 (DarT2(G49D)-SpnCas9 and EMX1 sg1) · Benchling	This work	DarT2(G49D)-SpnCas9 and EMX1 sgRNA1
pDG149	pCBS-5371	pDG149	pDG149 (DarT2(G49D)-SpdCas9 and EMX1 sg1) · Benchling	This work	DarT2(G49D)-SpdCas9 and EMX1 sgRNA1
Fig 4E					Revised nomenclature for publishing
pDG146	pCBS-5368	pDG146	pDG146 (DarT2(G49D)-SpnCas9 and EMX1 sg1) · Benchling	This work	DarT2(G49D)-SpnCas9 and EMX1 sgRNA1
pDG147	pCBS-5369	pDG147	pDG147 (DarT2(G49D)-SpnCas9 and EMX1 sg2) · Benchling	This work	DarT2(G49D)-SpnCas9 and EMX1 sgRNA2
pDG216	pCBS-5840	pDG216	pDG216 (DarT2(G49D)-SpnCas9 and FANCF sg1) · Benchling	This work	DarT2(G49D)-SpnCas9 and FANCF sgRNA1
pDG217	pCBS-5841	pDG217	pDG217 (DarT2(G49D)-SpnCas9 and FANCF sg2) · Benchling	This work	DarT2(G49D)-SpnCas9 and FANCF sgRNA2
pDG218	pCBS-5842	pDG218	pDG218 (DarT2(G49D)-SpnCas9 and FANCF sg3) · Benchling	This work	DarT2(G49D)-SpnCas9 and FANCF sgRNA3
pDG219	pCBS-5843	pDG219	pDG219 (DarT2(G49D)-SpnCas9 and FANCF sg4) · Benchling	This work	DarT2(G49D)-SpnCas9 and FANCF sgRNA4
pDG220	pCBS-5844	pDG220	pDG220 (DarT2(G49D)-SpnCas9 and VEGFA sg1) · Benchling	This work	DarT2(G49D)-SpnCas9 and VEGFA sgRNA1
pDG221	pCBS-5845	pDG221	pDG221 (DarT2(G49D)-SpnCas9 and VEGFA sg2) · Benchling	This work	DarT2(G49D)-SpnCas9 and VEGFA sgRNA2
pDG222	pCBS-5846	pDG222	pDG222 (DarT2(G49D)-SpnCas9 and VEGFA sg3) · Benchling	This work	DarT2(G49D)-SpnCas9 and VEGFA sgRNA3
pDG223	pCBS-5847	pDG223	pDG223 (DarT2(G49D)-SpnCas9 and VEGFA sg4) · Benchling	This work	DarT2(G49D)-SpnCas9 and VEGFA sgRNA4
pAK80	pCBS-6091	pAK80	pAK080 (DarT2(G49D)-SpnCas9 and KCNA sg1) · Benchling	This work	DarT2(G49D)-SpnCas9 and KCNA sgRNA1
pAK081	pCBS-6134	pAK081	pAK081 (DarT2(G49D)-SpnCas9 and KCNA sg2) · Benchling	This work	DarT2(G49D)-SpnCas9 and KCNA sgRNA2
pAK082	pCBS-6135	pAK082	pAK082 (DarT2(G49D)-SpnCas9 and KCNA sg3) · Benchling	This work	DarT2(G49D)-SpnCas9 and KCNA sgRNA3
pAK083	pCBS-6136	pAK083	pAK083 (DarT2(G49D)-SpnCas9 and KCNA sg4) · Benchling	This work	DarT2(G49D)-SpnCas9 and KCNA sgRNA4
pAK93	pCBS-6755	pAK93	pAK093 (DarT2(G49D)-SpnCas9 and PTEN sg1) · Benchling	This work	DarT2(G49D)-SpnCas9 and PTEN sgRNA1
pAK95	pCBS-6756	pAK95	pAK095 (DarT2(G49D)-SpnCas9 and PTEN sg2) · Benchling	This work	DarT2(G49D)-SpnCas9 and PTEN sgRNA2
pAK97	pCBS-6757	pAK97	pAK097 (DarT2(G49D)-SpnCas9 and PTEN sg3) · Benchling	This work	DarT2(G49D)-SpnCas9 and PTEN sgRNA3
Fig 4F & 4G
pDG146	pCBS-5368	pDG146	pDG146 (DarT2(G49D)-SpnCas9 and EMX1 sg1) · Benchling	This work	DarT2(G49D)-SpnCas9 and EMX1 sgRNA1
pDG147	pCBS-5369	pDG147	pDG147 (DarT2(G49D)-SpnCas9 and EMX1 sg2) · Benchling	This work	DarT2(G49D)-SpnCas9 and EMX1 sgRNA2
pDG216	pCBS-5840	pDG216	pDG216 (DarT2(G49D)-SpnCas9 and FANCF sgRNA1) · Benchling	This work	DarT2(G49D)-SpnCas9 and FANCF sgRNA1
pDG217	pCBS-5841	pDG217	pDG217 (DarT2(G49D)-SpnCas9 and FANCF sg2) · Benchling	This work	DarT2(G49D)-SpnCas9 and FANCF sgRNA2
pDG218	pCBS-5842	pDG218	pDG218 (DarT2(G49D)-SpnCas9 and FANCF sg3) · Benchling	This work	DarT2(G49D)-SpnCas9 and FANCF sgRNA3
pDG219	pCBS-5843	pDG219	pDG219 (DarT2(G49D)-SpnCas9 and FANCF sg4) · Benchling	This work	DarT2(G49D)-SpnCas9 and FANCF sgRNA4
pDG220	pCBS-5844	pDG220	pDG220 (DarT2(G49D)-SpnCas9 and VEGFA sg1) · Benchling	This work	DarT2(G49D)-SpnCas9 and VEGFA sgRNA1
pDG221	pCBS-5845	pDG221	pDG221 (DarT2(G49D)-SpnCas9 and VEGFA sg2) · Benchling	This work	DarT2(G49D)-SpnCas9 and VEGFA sgRNA2
pDG222	pCBS-5846	pDG222	pDG222 (DarT2(G49D)-SpnCas9 and VEGFA sg3) · Benchling	This work	DarT2(G49D)-SpnCas9 and VEGFA sgRNA3
pDG223	pCBS-5847	pDG223	pDG223 (DarT2(G49D)-SpnCas9 and VEGFA sg4) · Benchling	This work	DarT2(G49D)-SpnCas9 and VEGFA sgRNA4
pAK80	pCBS-6091	pAK80	pAK080 (DarT2(G49D)-SpnCas9 and KCNA sg1) · Benchling	This work	DarT2(G49D)-SpnCas9 and KCNA sgRNA1
pAK81	pCBS-6134	pAK081	pAK081 (DarT2(G49D)-SpnCas9 and KCNA sg2) · Benchling	This work	DarT2(G49D)-SpnCas9 and KCNA sgRNA2
pAK82	pCBS-6135	pAK082	pAK082 (DarT2(G49D)-SpnCas9 and KCNA sg3) · Benchling	This work	DarT2(G49D)-SpnCas9 and KCNA sgRNA3
pAK83	pCBS-6136	pAK083	pAK083 (DarT2(G49D)-SpnCas9 and KCNA sg4) · Benchling	This work	DarT2(G49D)-SpnCas9 and KCNA sgRNA4
pAK93	pCBS-6755	pAK93	pAK093 (DarT2(G49D)-SpnCas9 and PTEN sg1) · Benchling	This work	DarT2(G49D)-SpnCas9 and PTEN sgRNA1
pAK95	pCBS-6756	pAK95	pAK095 (DarT2(G49D)-SpnCas9 and PTEN sg2) · Benchling	This work	DarT2(G49D)-SpnCas9 and PTEN sgRNA2
pAK97	pCBS-6757	pAK97	pAK097 (DarT2(G49D)-SpnCas9 and PTEN sg3) · Benchling	This work	DarT2(G49D)-SpnCas9 and PTEN sgRNA3
pDG225	pCBS-6764	pDG225	pDG225 (DarT2(G49D)-SpnCas9 and FANCF sg5) · Benchling	This work	DarT2(G49D)-SpnCas9 and FANCF sgRNA5
pDG226	pCBS-6765	pDG226	pDG226 (DarT2(G49D)-SpnCas9 and FANCF sg6) · Benchling	This work	DarT2(G49D)-SpnCas9 and FANCF sgRNA6
pAK002	pCBS-6752	pAK002	pAK002 (DarT2(G49D)-SpnCas9 and FANCF sg8) · Benchling	This work	DarT2(G49D)-SpnCas9 and FANCF sgRNA8
pAK003	pCBS-6753	pAK003	pAK003 (DarT2(G49D)-SpnCas9 and FANCF sg9) · Benchling	This work	DarT2(G49D)-SpnCas9 and FANCF sgRNA9
pAK004	pCBS-6754	pAK004	pAK004 (DarT2(G49D)-SpnCas9 and FANCF sg10) · Benchling	This work	DarT2(G49D)-SpnCas9 and FANCF sgRNA10

### Sheet: Oligos
List of Oligos
Recombineering Oligos
ID	Sequence (5' to 3')	Description
CBO-24	AAGGGCCGCAGATGCGACCCTTGTGTATCAAACAAGACGAattccggggatccgtcgacc	Fwd, ∆recA
CBO-25	TATTGACTATCCGGTATTACCCGGCATGACAGGAGTAAAAgtgtaggctggagctgcttc	Rev, ∆recA
CBO-12	TGCTCCACAGCTTCCAGTAATTGCTTTTGCAATTTCATTAattccggggatccgtcgacc	Fwd, ∆recB
CBO-13	CAGCAAACAATGCCCCTGATGAGTGAAAAGAATGAGTGATgtgtaggctggagctgcttc	Rev, ∆recB
HBo274	GCCAGAGCGCGGCTTATGTTGTCATGCCAATGAGACTGTAattccggggatccgtcgacc	Fwd, ∆recF
HBo275	AGAATTCGACATCAACGTTTCTCGCTCATTTATACTTGGGgtgtaggctggagctgcttc	Rev, ∆recF
HBo266	ACCATCCACGCACTCTTTATCTGAATAAATGGCAGCGACTattccggggatccgtcgacc	Fwd, ∆xthA
HBo267	TAATTCTCCTGACCCAGTTTGAGCCAGGAGAGCTGCTAAAgtgtaggctggagctgcttc	Rev, ∆xthA
HBo330	AAAATATTTCAAGTTGGCGGTGCATTACACCGCCAGGCTGattccggggatccgtcgacc	Fwd, ∆recT
HBo331	ATCACTGCCCCGCTGGGCTAAGGAATATGCAAATGACTAAgtgtaggctggagctgcttc	Rev, ∆recT
HBo324	TTGTACCCAATCCACGCTCTTTTTTATAGAGAAGATGACGattccggggatccgtcgacc	Fwd, ∆recJ
HBo325	TCGACGAACACCAAAAAATGACCAGCGGTAAATAATTCGCgtgtaggctggagctgcttc	Rev, ∆recJ
HBo322	ATGTTGACGCCTAACAGTAATTCAGCCATGACAATCCTCAattccggggatccgtcgacc	Fwd, ∆recO
HBo323	GCAGTCTCGGTTACGTTGACGATCTTTAAGAGTAACTCCGgtgtaggctggagctgcttc	Rev, ∆recO
HBo476	ATCACACCCCATTTAATATCAGGGAACCGGACATAACCCCattccggggatccgtcgacc	Fwd, ∆mutS
HBo477	AATATTCCCGATAGCAAAAGACTATCGGGAATTGTTATTAgtgtaggctggagctgcttc	Rev, ∆mutS
HBo478	TGAAAGGAAAAGGCCGCTCAGAAAGCGGCCTTAACGATTAattccggggatccgtcgacc	Fwd, ∆uvrA
HBo479	ATGCCACCGGGCAAAAAAGCGTTTAATCCGGGAAAGGTGAgtgtaggctggagctgcttc	Rev, ∆uvrA
Sequencing oligos
ID	Sequence (5' to 3')	Description
HBo312	TGTTTAAACCACAGCACAGA	Fwd, KanR*
HBo313	ATCAGAATCTGCACTTCTGG	Rev, KanR*
HBo314	ATTCTGGCAAGAGCTGGCAT	Fwd, KanR*
HBo315	TTCTGGCCGAGAAAATGGCT	Rev, KanR*
HBo432	CCCCCTGAAAAGAAAGGAAACG	Fwd, aaaD
HBo433	CACAAAAGATTCCGAAGAAGGCTTAACA	Rev, aaaD
HBo436	CTGATCGGTTATGATAACGTGCG	Fwd, punR
HBo437	AGCATCCCCAGACTACCTAAC	Rev, punR
HBo440	TTGTCACCAGTGCCTCCA	Fwd, ygcQ
HBo441	CGGATATTTCGCTACTGCGAAGTTTA	Rev, ygcQ
HBo442	GACGCTGCTTAACTCATGGC	Fwd, yheO
HBo443	GACTCTACAAGCATTCGAAGCTCG	Rev, yheO
prCP222	CTGTCGCTGTAATATCTTCTCTTCC	Fwd, fcy1
prCP223	TCGTCTAGCGGCTCTAAAGG	Rev, fcy1
prCP445	GGAAGGTCAGTATGAAATCAATTC	Fwd, alp1
prCP446	TCGTTGCCACCTTGTTTTAC	Rev, alp1
prCP441	ACGCTCAACGATTATTCGAC	Fwd, jsn1
prCP442	CCACATAACTCTACAATTCTTTTC	Rev, jsn1
gBlocks or amplified fragments for plasmid construction					Important for Lotte/non organism work
ID	Sequence (5' to 3')	Description	Benchling link
lCK2	GATGCATGTGCATTAATACGACTCACTATAGGGAATAATTTTGTTTAACTTTAAGAAGGAGATATAATGGCCTATGATTACTCAGCCAGCTTGAATCCACAGAAAGCTCTTATCTGGCGCATTGTCCATCGTGATAACATTCCTTGGATCTTAGACAATGGTCTGCACTGCGGTAATAGCTTGGTTCAAGCCGAGAACTGGATTAACATCGACAATCCCGAGTTGATTGGTAAACGCGCTGGGCACCCGGTTCCCGTAGGCACCGGGGGTACGTTGCACGATTATGTCCCGTTCTACTTTACGCCTTTTAGTCCTATGCTTCTGAATATCCATTCAGGCGCCGGCGGCATTAAACGCCGCCCCAATGAAGAGATTGTAATCTTAGTTAGCAACTTACGC…	EPEC dDarT2 (DLAAA) under T7 promoter, T500 terminator, amplified from pHB84 with CKo1 and CKo2	https://benchling.com/cpatinios/f/lib_JVX4cdwd-dart-linear-dna/seq_7FOwZPIn-lck2-epec-ddart2-dlaaa-t7-promoter-t500-terminator/edit
lCK3	GATGCATGTGCATTAATACGACTCACTATAGGGAATAATTTTGTTTAACTTTAAGAAGGAGATATAATGGCCTATGACTACAGCGCCAGCCTCAACCCGCAAAAAGCCCTGATCTGGCGTATCGTCCATCGGGACAATATCCCGTGGATTCTGGATAACGGGCTGCACTGCGGCAACAGTCTGGTGCAGGCGGAAAACTGGATCAATATCGGCAACCCGGAGCTGATCGGCAAGCGTGCCGGGCATCCGGTACCTGTCGGAACGGGCGGGACACTGCATGACTATGTGCCGTTTTATTTTACCCCCTTCTCGCCAATGCTGATGAACATCCACAGCGGGCGCGGCGGCATTAAGCGACGCCCCAATGAGGAGATCGTTATTCTGGTCAGCAACTTGCGG…	wt EPEC DarT2 under T7 promoter, T500 terminator, amplified from gb-HB-16 using CKo3 and CKo4	https://benchling.com/cpatinios/f/lib_JVX4cdwd-dart-linear-dna/seq_55KNBjGF-lck3-epec-dart2-wt-t7-promoter-t500-terminator/edit
HB-gb-16	taatacgactcactatagtgcatgccacttaaaaaggagatcaacaatgaaagcaattttcgtactgaaacatcttaatcatgctaAGGAGAaatactagtATGGCCTATGACTACAGCGCCAGCCTCAACCCGCAAAAAGCCCTGATCTGGCGTATCGTCCATCGGGACAATATCCCGTGGATTCTGGATAACGGGCTGCACTGCGGCAACAGTCTGGTGCAGGCGGAAAACTGGATCAATATCGGCAACCCGGAGCTGATCGGCAAGCGTGCCGGGCATCCGGTACCTGTCGGAACGGGCGGGACACTGCATGACTATGTGCCGTTTTATTTTACCCCCTTCTCGCCAATGCTGATGAACATCCACAGCGGGCGCGGCGGCATTAAGCGACGCCCCA…	wt EPEC DarT2	https://benchling.com/cpatinios/f/lib_ixtWhFqX-plasmid-and-gblock-sources-for-linear-dna/seq_Dx1PY0Fp-hb-gb-16-epec-dart2/edit
Oligos for primer extension assay
ID	Sequence (5' to 3')	Description	Benchling link
CKo_G16	A*G*AACAGAACAGACAAAGCAACGAACGCTCTCGCCAGCACAGAACAGACGAACCAGGC*C*C	60nt oligo containing TCTC motif flanked by non-T region, 2 phosphorothioate bonds (*) on either site, substrate for DarT2 during ADP ribosylation assay and subsequent primer extension assay
CKo_G17	A*G*AACAGAACAGACAAAGCAACGAACGCACTCGCCAGCACAGAACAGACGAACCAGGC*C*C	60nt oligo containing TCTC motif flanked by non-T region, 2 phosphorothioate bonds (*) on either site, substrate for DarT2 during ADP ribosylation assay and subsequent primer extension assay
CKo20_fam	/56-FAM/G*GGCCTGGTTCGTCTGTTC*T	Extension primer with 5' Fam tag and phosphorothioate bonds on either site, binds to and extends CKo_G16 and CKo_G17 during primer extension assay
Oligos for homologous recombination					ssODNs for mammalian cells
ID	Sequence (5' to 3')	Description	Benchling link
prDG461	CGGCGGAGATAACCTCATTCCCCGTCCTCCTGCCAGAACAAAGGCGACCTTAGAAGCTCCGGCCCATTGTAGTTGCGGGTCCCGGGgagcTCTCTACAgatatCTgaattCGTTGCTCCTAGACCCGGAAAGTTCCTGATCTCGGGGAAACAGTACCGAAATGCGGCCCACTCCTGGTCTTCGTCGGCTCCTCCCC	ssODN_1	prDG461 (ssODN_1) · Benchling
prDG490	GGCGGAGATAACCTCATTCCCCGTCCTCCTGCCAGAACAAAGGCGACCTTAGAAGCTCCGGCCCATTGTAGTTGCGGGTCCCGGGaGGCTctcagagatgtcggaggaggtccCGTTGCTCCTAGACCCGGAAAGTTCCTGATCTCGGGGAAACAGTACCGAAATGCGGCCCACTCCTGGTCTTCGTCGGCTCCTCCCCT	ssODN_2	prDG490 (ssODN_2) · Benchling
prDG491	GGCGGAGATAACCTCATTCCCCGTCCTCCTGCCAGAACAAAGGCGACCTTAGAAGCTCCGGCCCATTGTAcaactcccaggtccaaccgactcagagatgtcggaggaggtccCGTTGCTCCTAGACCCGGAAAGTTCCTGATCTCGGGGAAACAGTACCGAAATGCGGCCCACTCCTGGTCTTCGTCGGCTCCTCCCCT	ssODN_3	prDG491 (ssODN_3) · Benchling
prDG492	GGCGGAGATAACCTCATTCCCCGTCCTCCTGCCAGAACAAAGGCGACCTTAGAAGCTCCGGCCCATTGTAGTTGCGGGTCCCGGGaGGCTctcagagatgtcggaggaggtccgcaacgaggatctgggccttAGTTCCTGATCTCGGGGAAACAGTACCGAAATGCGGCCCACTCCTGGTCTTCGTCGGCTCCTCCCCT	ssODN_4	prDG492 (ssODN_4) · Benchling
prDG493	GGCGGAGATAACCTCATTCCCCGTCCTCCTGCCAGAACAAAGGCGACCTTAGAAGCTCCGGCCCATTGTAcaactcccaggtccaaccgactcagagatgtcggaggaggtccgcaacgaggatctgggccttAGTTCCTGATCTCGGGGAAACAGTACCGAAATGCGGCCCACTCCTGGTCTTCGTCGGCTCCTCCCCT	ssODN_5	prDG493 (ssODN_5) · Benchling

### Sheet: Guides
List of spacers used in this study
site#	Spacers (5'- 3')	Target_amplicon	Benchling link
PDS1 sgRNA1	ATATCTCAATGGTTGAAGTGTGG	ttctagtgccaagaaacttgcaggaaattgataatatatcttcattgattcctatctattgatgccaaatgtattcctggatgcaaagaacaaaatatctcaatggttgaagtgtgggatatttagccagaatgactgaccttatgggagcatttttctatggtgaaaaatcttataagaggaagagatatatttgtttatattattagatatacaaaatccatttcaatccaaaagataaataataattaacaatataagttgcgaaagaattggactaatacaggaa	XXX
PDS1 sgRNA2	GGGATCTCTTTCCAGTCTTCAGG	acactagtatgacgcttccagttttcacattttaatatgaatttatagttttttgctgacttttgattatccaattAGTGGATATCTTGAAGCTTCTTTTGCCTGAAGACTGGAAAGAGATCCCATATTTCCAAAAGTTGGAGAAGCTAG
PDS1 sgRNA3	TCTCTTGCCTCCAGCAATATCGG	gataaatagaagctgtagcatgattctaattcaatttttttgggaatatCAGGTTTGGGTGGTTTGTCTACAGCAAAATATCTGGCAGATGCTGGTCACAAACCGATATTGCTGGAGGCAAGAGATGTCCTAGGTGGGAaggtgaagaat
PDS1 NT-sgRNA	GACTGGTTGGTGAGAGAAGAAGG	NA
TARG1-sgRNA	AGGATTGTCGCATGGGCGCT	GGTCTGTAAGGAAGAAGAGGTTTCTAAATTCCTCTTTGAAGAGAAAGCAGAATATTGGTAAGTAAAGGATCTTGAATGCCAACCTATAGACTAAGCATCTCAGAGTTATTTCAAGTTTCAGAGAAGTACAGTAATATCGTCAAGAAAGTTTCATGATACAAGAGGAAGAGATTAAAAACCTTCACAGGAGTTGGGTTTTGATATGGTAAACGTCTAAACTAGAGGCCATTCTTGGGGAGGAAAATCTTAAAAACATTTGGTTCTTAGGAATCCCCTCTTTACACGCATATTTTATTAAAGTGTAACAGATTAAAAGGTGCTCTAGCCAGGGCAAACCAGGTAAGTGGTTTCCAAAACTCACGTTGATTTAAAAGTTCTTGCACCCCTCCAAATTTCTTC…
EMX1 sgRNA1	GGGTCTCTACAGCCCCCTCC	TCCTGCCAGAACAAAGGCGACCTTAGAAGCTCCGGCCCATTGTAGTTGCGGGTCCCGGGGGGCTGGGTCTCTACAGCCCCCTCCAGGCGTTGCTCCTAGACCCGGAAAGTTCCTGATCTCGGGGAAACAGTACCGAAATGCGGCCCACTC
EMX1 sgRNA2	TTCTCTAGAAAACGCGGCGC	GTTCGTGTGGGGTTTCGTTTGTTGCATTAAGACGGGGCTGAAATGAGCATCGCTGAGACCCGGTTCTCTAGAAAACGCGGCGCCGGAGGGCCCGAGACGGCTCGGCTCCCAGCCCAGAGGCCTGGCCGGGACTGGAGGGCGTAGAGCCGC
FANCF sgRNA1	tctcgctctgtcacccagac	GCCTTTGGATATTAAATTAATGCTTGATGATAAAAGAATCAAACttttttttttttgagatggagtctcgctctgtcacccagactggagtgcagtggtgtgatcactgctcagtgcaacctctgcctcccaggatcaagcaattctgac
FANCF sgRNA2	TCTTTCCCGGCCCGGGCGTC	CGCCTGCTGGAGAACCGGGCCCTCGGGGATGCAGCTCGTTACCACCTGGTGCAGCAACTCTTTCCCGGCCCGGGCGTCCGGGACGCCGATGAGGAGACACTCCAAGAGAGCCTGGCCCGCCTTGCCCGCCGGCGGTCTGCGGTGCACATG
FANCF sgRNA3	ATCTCCATCCTGCGCTTTAC	AGATGCTAAGACCAGGTACTTCAAAATCTCCATCCTGCGCTTTACAGGTCTCCAGGGCAGTTAGAACTTTATCTTTCAGAGGTGGAGGGGCCTGACAGAGGCTTTGAAACCTATTGTGCAACTCCTCCCAGGGCACATCTTGGGACTC
FANCF sgRNA4	CTCTCTGATGAAGACCCAGG	GCCTTTGGATATTAAATTAATGCTTGATGATAAAAGAATCAAACttttttttttttgagatggagtctcgctctgtcacccagactggagtgcagtggtgtgatcactgctcagtgcaacctctgcctcccaggatcaagcaattctgac
VEGFA sgRNA1	CATCTCAGCCCAGATAGGGT	GCTGGATGAGCCTGGTCCATGGAGAGTTTAAAAAGTCTTTTGGTGTTACCTGGTAATGGGGCACATCTCAGCCCAGATAGGGTGGGAGGGAGCTGTGAAACACAGGGAGGGGGTTGCTTTCGGGTATCTACTAGGAGTCAGGGTGAAGCC
VEGFA sgRNA2	TCTCCAAGAGAGGGAGAGAG	CCATGGACCAGGCTCATCCAGCTTCCCAAACAAAGCCCCCAAGAAGGGGGGGCACTCAGGACTCTCTCCAAGAGAGGGAGAGAGGGGCTCCTGACACAGGCATCCATCTGTCCCCTCCTGAGCCCATGGGCAACCATCAGGGAGAAGGAG
VEGFA sgRNA3	AAGCTTTCCACCATCAACAC	CCGAAtcaggcaagtccttccaaaatctaacgtaagtccctcctactgtgtttgaagcacttccctAAGCTTTCCACCATCAACACTGGTGAAGGCCTGTTTTCATTCCAGAGATCACACGATGTACTCAAGTTCCAAGGGACATGGCCTG
VEGFA sgRNA4	ACCTTCTCAGCTCATGTCTG	CAGGGCTGGCACAGCGTGTCCGCCCACTGCCACCTGTGGGTTCCAGGAGGGCCCAGCCCCTGTGCTGATGCCCACCACCTTCTCAGCTCATGTCTGGGGAAGAGGACTGGCAGGGGGAAAGGTGCCTCCTCCTGAAAGGTGCCTCCTCTG
KCNA2 sgRNA1	ATATATTCTCTGAAGAAATT	ATTTTGTACTACTACCAGTCAGGGGGCCGATTGAGGCGACCTGTGAATGTGCCCTTAGATATATTCTCTGAAGAAATTCGGTTTTATGAGCTGGGAGAAGAAGCGATGGAGATGTTTCGGGAAGATGAAGGCTACATCAAGGAGGAAGAG
KCNA2 sgRNA2	GAGATGTTTCGGGAAGATGA	CGACCTGTGAATGTGCCCTTAGATATATTCTCTGAAGAAATTCGGTTTTATGAGCTGGGAGAAGAAGCGATGGAGATGTTTCGGGAAGATGAAGGCTACATCAAGGAGGAAGAGCGTCCTCTGCCTGAAAATGAGTTTCAGAGACAAGTG
KCNA2 sgRNA3	ATGAGTTTCAGAGACAAGTG	ATGGAGATGTTTCGGGAAGATGAAGGCTACATCAAGGAGGAAGAGCGTCCTCTGCCTGAAAATGAGTTTCAGAGACAAGTGTGGCTTCTCTTTGAATACCCAGAGAGCTCAGGGCCTGCCAGGATTATAGCTATTGTGTCTGTCATGGTG
KCNA2 sgRNA4	TGTCTCTGAAACTCATTTTC	ATGGAGATGTTTCGGGAAGATGAAGGCTACATCAAGGAGGAAGAGCGTCCTCTGCCTGAAAATGAGTTTCAGAGACAAGTGTGGCTTCTCTTTGAATACCCAGAGAGCTCAGGGCCTGCCAGGATTATAGCTATTGTGTCTGTCATGGTG
PTEN1 sgRNA1	TAGATTTCTATGGGGAAGTA	CTGGTGTAATGATATGTGCATATTTATTACATCGGGGCAAATTTTTAAAGGCACAAGAGGCCCTAGATTTCTATGGGGAAGTAAGGACCAGAGACAAAAAGGTAAGTTATTTTTTGATGTTTTTCCTTTCCTCTTCCTGGATCTGAGAAT
PTEN1 sgRNA2	AATATATCTTCACCTTTAGC	ATTTCCTGTGAAATAATACTGGTATGTATTTAACCATGCAGATCCTCAGTTTGTGGTCTGCCAGCTAAAGGTGAAGATATATTCCTCCAATTCAGGACCCACACGACGGGAAGACAAGTTCATGTACTTTGAGTTCCCTCAGCCGTTACC
PTEN1 sgRNA3	TCCATTTTCTACTTTTTCTG	AGGACAAAATGTTTCACTTTTGGGTAAATACATTCTTCATACCAGGACCAGAGGAAACCTCAGAAAAAGTAGAAAATGGAAGTCTATGTGATCAAGAAATCGATAGCATTTGCAGTATAGAGCGTGCAGATAATGACAAGGAATATCTAG
FANCF sgRNA5	TTTATCTTTCAGAGGTGGAG	AGATGCTAAGACCAGGTACTTCAAAATCTCCATCCTGCGCTTTACAGGTCTCCAGGGCAGTTAGAACTTTATCTTTCAGAGGTGGAGGGGCCTGACAGAGGCTTTGAAACCTATTGTGCAACTCCTCCCAGGGCACATCTTGGGACTC
FANCF sgRNA6	ACTTTATCTTTCAGAGGTGG	AGATGCTAAGACCAGGTACTTCAAAATCTCCATCCTGCGCTTTACAGGTCTCCAGGGCAGTTAGAACTTTATCTTTCAGAGGTGGAGGGGCCTGACAGAGGCTTTGAAACCTATTGTGCAACTCCTCCCAGGGCACATCTTGGGACTC
FANCF sgRNA8	CTTTATCTTTCAGAGGTGGA	AGATGCTAAGACCAGGTACTTCAAAATCTCCATCCTGCGCTTTACAGGTCTCCAGGGCAGTTAGAACTTTATCTTTCAGAGGTGGAGGGGCCTGACAGAGGCTTTGAAACCTATTGTGCAACTCCTCCCAGGGCACATCTTGGGACTC
FANCF sgRNA9	AGAACTTTATCTTTCAGAGG	AGATGCTAAGACCAGGTACTTCAAAATCTCCATCCTGCGCTTTACAGGTCTCCAGGGCAGTTAGAACTTTATCTTTCAGAGGTGGAGGGGCCTGACAGAGGCTTTGAAACCTATTGTGCAACTCCTCCCAGGGCACATCTTGGGACTC
FANCF sgRNA10	GTTAGAACTTTATCTTTCAG	AGATGCTAAGACCAGGTACTTCAAAATCTCCATCCTGCGCTTTACAGGTCTCCAGGGCAGTTAGAACTTTATCTTTCAGAGGTGGAGGGGCCTGACAGAGGCTTTGAAACCTATTGTGCAACTCCTCCCAGGGCACATCTTGGGACTC
KanR*	tccTTTcCtACtcaacaggc	TGTTTAAACCACAGCACAGAAAAAATCAaacgCAATACCTGGTGGAAACCTGCGTTATGTTGACAGCTAGCTCAGTCCTAGGTATAATGCTAGCaaaactgtctgcttacataaacagtaatacaaggggtgttatgagccatattcaacgggaaacgtcttgctccaggccgcgattaaattccaacatggatgctgatttatatgggtataaatgggctcgcgataatgtcgggcaatcaggtgcgacaatctatcgattgtatgggaagcccgatgcgccagagttgtttctgaaacatggcaaaggtagcgttgccaatgatgttacagatgagatggtcagactaaactggctgacggaatttatgcctcttccgaccatcaagcattttatcc…
aaaD	GTGTTTCCCAGCGCCCTTCC	CCCCCTGAAAAGAAAGGAAACGACAGGTGCTGAAAGCGAGCTTTTTGGCCTCTGTCGTTTCCTTTCTCTGTTTTTGTCCGTGGAATGTGCAATGGAAGTCAACAAAAAGCAGCTGGCTGACATTTTCGGTGCGAGTATCCGTACCATTCAGAACTGGCAGGAACAGGGAATGCCCGTTCTGCGAGGCGGTGGCAAGGGTAATGAGGTGCTTTATGACTCTGCCGCCGTCATAAAATGGTATGCCGAAAGGGATGCTGAAATTGAGAACGAAAAGCTGCGCCGGGAGGTTGAAGAACTGCTGCAGGCCAGCGAGACAGATCTCCAGCCAGGGACTATTGAGTACGAACGCCATCGACTTACGCGTGCGCAGGCCGATGCACAGGAGCTGAAAAATGCCAG…
punR	GTCTTTCAGGAAGTGTTCAA	CTGATCGGTTATGATAACGTGCGCAACGCGCGCTATTTTACGCCGGCGCTGACCACGATCCATCAGCCAAAAGATTCGCTGGGTGAAACAGCGTTCAACATGCTGTTGGATCGTATCGTCAACAAACGTGAAGAACCGCAGTCTATTGAAGTGCATCCGCGCTTGATTGAACGCCGCTCCGTGGCTGACGGCCCGTTCCGCGACTATCGTCGTTAATCACCCGTTGCGGGAGTCTCTTCCGGCTCCCGCAGCCACTCCTTATTCAGCGTCTCACTATCGCCGAGATACTCAAGCAACCAGGTTAACGCAGGCGACATATCATTTTGCTGCCATGTCAGACAACATGCCGAATCCGGAAAGGGGTTTTCCAGTTCTAATGCTACCCACTTCCCCTCATTA…
ygcQ	GGATTTCAGCGGTTGTACCC	TTGTCACCAGTGCCTCCAGCACCACTTTCCAGTCATCAACCACGCCAACATCTGCCTGTGAAAATACCGCAGCGCTGGCGTCATGATTAATCGCCACCACAAACTTGCTATTGCGTACGCCCGCCATTAACGCTGCTGCGCCAGAAGCGCCAACAACAATACACACCTCAGGTGCCAGCAGATGTCCGGAAATACCAATCACTTTTTCAGCATCAACGCCACCGTTCATCACTCGCGCCCGACTGTAGCCCACTTCGGCTCCCAGCTTTTCTGCCAGCATAGCGATTTCCTGGTTATCTGCCTCTCCGCCCTGCCCCACCACCAGCACCCGTCTGGCCTCAGCTAATGGGTCGCGGGTAACATTTTTCAGATCCTCTGTGCTAACCAGCCAGTCCGGAA…
yheO	GGATTTCAGAATATCAAAAT	GACGCTGCTTAACTCATGGCCATCTGCTATCAGCGCCTGCGCAAACTGAAAAGCACTACTCGCCTGTTGCGTACCGTATGCTGGCCCGGTCACCACGATGGCAAAACGCATTACTTATCTTGCCCCTGGAAATCACCGCTCTTGAACTGGCGGATGTAGAGATAGACAGTGTGTTTGGAGATGTTCAGGCGGTCAGCAACCTGGTTGATCGCATCTTTAATATCGAAGATCCCTTTCTCGTAGAGATTCAGCACGATCTGACGATTTTTGGCGTTATTAGAAACATTGCGATCGGCATTCACTTCTTCGATGGTGAACTCCAGCGTTTGGGTAACCAGATCTTCAACAGAAGAGGCAAAGTTGACGCTTGAACCGACATCCGGGGTTTCTGGCGGCACA…
NT-E. coli	TATCAAGCTTCGTCTTGATA	NA
flgG site 1	tggttttaagcgtcagcgcg	ccattcagggacatccggttatcggcgaaggcggcccgattaccgttcctgaagggtcggaaatcaccattgcggcagacggcacgatctccgcgctcaatcccggcgacccgccaaacacggtggcgcccgttgggcgactgaagctggtcaaagcggaaggcaatgaggtgcagcggagcgatgacggtttattccgccttaccgccgaggcacaggctgaacgcggggcggtactggccgccgacccgtcaattcgcattatgtcgggcgtgctggagggcagtaacgtcaagccggttgaagccatgaccgacatgatcgccaacgcacgtcgttttgaaatgcagatgaaggttatcaccagcgtagatgagaacgaagggcgagctaaccaac…
flgG site 2	tgctttactgttaatttcat	ccattcagggacatccggttatcggcgaaggcggcccgattaccgttcctgaagggtcggaaatcaccattgcggcagacggcacgatctccgcgctcaatcccggcgacccgccaaacacggtggcgcccgttgggcgactgaagctggtcaaagcggaaggcaatgaggtgcagcggagcgatgacggtttattccgccttaccgccgaggcacaggctgaacgcggggcggtactggccgccgacccgtcaattcgcattatgtcgggcgtgctggagggcagtaacgtcaagccggttgaagccatgaccgacatgatcgccaacgcacgtcgttttgaaatgcagatgaaggttatcaccagcgtagatgagaacgaagggcgagctaaccaac…
fcy1	TAATCTCCCACAGTTTTCCA	CTGTCGCTGTAATATCTTCTCTTCCATTATCACCGGTCATTCCTTGCAGGGGCGGTAGTACCCGGAGACCCTGAACTTTTCTTTTTTTTTTTGCGAAATTAAAAAGTTCATTTTCAATTCGACAATGAGATCTACAAGCCATTGTTTTATGTTGATGAGAGCCAGCTTAAAGAGTTAAAAATTTCATAGCTAATGGTGACAGGGGGAATGGCAAGCAAGTGGGATCAGAAGGGTATGGACATTGCCTATGAGGAGGCGGCCTTAGGTTACAAAGAGGGTGGTGTTCCTATTGGCGGATGTCTTATCAATAACAAAGACGGAAGTGTTCTCGGTCGTGGTCACAACATGAGATTTCAAAAGGGATCCGCCACACTACATGGTGAGATCTCCACTTTGGAA…
alp1	TTATCTCCAGTGATAAAAAT	TTATGAAAGGACATCCCAAACTCGTTGCCACCTTGTTTTACATTCTGGCTCTATCCATACCAACTCCTCTATTTGCCGGCGGTCAGAATCGATATCGATATCCTGCAGCTTCCAGAGTAAGCGGCACTTAAACCAAACTTGGAATGATAACCATATGGCCAAAAATAGGAATATTGATATATATGCAGCGACAAAGTCTATAGGCTGAAAAGTAGGTGCGAAAGCGGTGAAGCCCTGGATCAGAACAATTAGAGCGATGAAAAAAGATGCATAATATGCCAAAAAAGGCATCATTTGAGCTTTATAAGGTAAGTCATCCCTCGATATACCACGTTTCCTTATGGCTTGCATGAAACGGATATGAGAAAATGAAATCAAAAGCCAGGCAAAGAAACCGGC…
jsn1	TTGTCTCGGAGTATGCGCCA	GCCAAGATAGAATGTCTGTTGGGTAAAACACTAGTATCTAAAAACCACGTTACTAACAACGCACCATTGCTATTAGTGCTTAGATATTCAGCATATGTAACGATCATTGCACTCAAAACTATTGATTGTTCAGGAGTTACAATGTCATGTGCCTCTAAACAAGCTCTGACTGCCCTTGCACCATATCTATTCTGAACAATAACCCAAAAATTAGCTATTATACTTTCAAAAATAAACTGGTTCCAGGGGAATCCAAATTTCAAAACGCACTGTATGACATAATTTCCGAATTGGTCATTGATTAATGGAGTACAGTAGTCCTTGACCCCTTGCGTCACTTGCATGATTTGTCTCGGAGTATGCGCCATAGTGATCATCTTCTGACAAGCCCATGTTCCG…
NT-yeast
